# Rapid evolution of the fine-scale recombination landscape in wild house mouse (*Mus musculus*) populations

**DOI:** 10.1101/2022.06.08.495013

**Authors:** Lydia K. Wooldridge, Beth L. Dumont

**Affiliations:** The Jackson Laboratory, 600 Main Street, Bar Harbor ME 04609; Tufts University, Graduate School of Biomedical Sciences, 136 Harrison Ave, Boston MA 02111

## Abstract

Meiotic recombination is an important evolutionary force and essential meiotic process. In many species, recombination events concentrate into “hotspots” defined by the site-specific binding of PRMD9. Rapid evolution of PRDM9’s zinc finger DNA-binding array leads to remarkably abrupt shifts in the genomic distribution of hotspots between species, but the question of how *Prdm9* allelic variation shapes the landscape of recombination between populations remains less well understood. Wild house mice (*Mus musculus*) harbor exceptional *Prdm9* diversity, with >100 alleles identified to date, and pose a particularly powerful system for addressing this open question. We employed a coalescent-based approach to construct fine-scale, sex-averaged recombination maps from contemporary patterns of linkage disequilibrium in nine geographically isolated wild house mouse populations, including multiple populations from each of three subspecies. Comparing maps between wild mouse populations and subspecies reveals several themes. First, we report weak fine- and broad-scale recombination map conservation across subspecies and populations, with genetic divergence offering no clear prediction for recombination map divergence. Second, most hotspots are unique to one population, an outcome consistent with minimal sharing of *Prdm9* alleles between surveyed populations. Finally, by contrasting aggregate hotspot activity on the X versus autosomes, we uncover evidence for population-specific differences in the degree and direction of sex-dimorphism for recombination. Overall, our findings illuminate the variability of both the broad- and fine-scale recombination landscape in *Mus musculus* and underscore the functional impact of *Prdm9* allelic variation in wild mouse populations.
