## Supplemental File 2 for "Rapid evolution of the fine-scale recombination landscape in wild house mouse (*Mus musculus*) populations"

### Sheet: Sheet1
Population 1	Population 2	Chromosome	Spearman's Correlation	P-value
CastaneusTaiwan	CastaneusIndia	1	0.730902	2.36335e-33
CastaneusTaiwan	CastaneusIndia	2	0.516126	1.41916e-13
CastaneusTaiwan	CastaneusIndia	3	0.444197	6.30029e-09
CastaneusTaiwan	CastaneusIndia	4	0.286405	0.000331872
CastaneusTaiwan	CastaneusIndia	5	0.407601	2.72263e-07
CastaneusTaiwan	CastaneusIndia	6	0.289958	0.000385175
CastaneusTaiwan	CastaneusIndia	7	0.391728	1.42979e-06
CastaneusTaiwan	CastaneusIndia	8	0.357192	4.0291e-05
CastaneusTaiwan	CastaneusIndia	9	0.173093	0.0576148
CastaneusTaiwan	CastaneusIndia	10	0.42184	7.83539e-07
CastaneusTaiwan	CastaneusIndia	11	0.144428	0.118671
CastaneusTaiwan	CastaneusIndia	12	0.301488	0.000955571
CastaneusTaiwan	CastaneusIndia	13	0.246722	0.00732623
CastaneusTaiwan	CastaneusIndia	14	0.431723	7.64715e-07
CastaneusTaiwan	CastaneusIndia	15	0.213609	0.0328483
CastaneusTaiwan	CastaneusIndia	16	0.38862	9.95094e-05
CastaneusTaiwan	CastaneusIndia	17	0.135818	0.199259
CastaneusTaiwan	CastaneusIndia	18	0.140063	0.195694
CastaneusTaiwan	CastaneusIndia	19	0.0459257	0.732105
CastaneusTaiwan	CastaneusIndia	X	0.617403	6.33196e-19
DomesticusFrance_1	CastaneusIndia	1	0.580231	1.14411e-18
DomesticusFrance_1	CastaneusIndia	2	0.492089	2.63666e-12
DomesticusFrance_1	CastaneusIndia	3	0.432656	1.69462e-08
DomesticusFrance_1	CastaneusIndia	4	0.428431	3.3006e-08
DomesticusFrance_1	CastaneusIndia	5	0.510023	3.56521e-11
DomesticusFrance_1	CastaneusIndia	6	0.189353	0.0220765
DomesticusFrance_1	CastaneusIndia	7	0.472526	2.89805e-09
DomesticusFrance_1	CastaneusIndia	8	0.264966	0.00271423
DomesticusFrance_1	CastaneusIndia	9	0.275769	0.00220183
DomesticusFrance_1	CastaneusIndia	10	0.435696	3.06107e-07
DomesticusFrance_1	CastaneusIndia	11	0.302758	0.000861142
DomesticusFrance_1	CastaneusIndia	12	0.320408	0.00042854
DomesticusFrance_1	CastaneusIndia	13	0.357955	7.41905e-05
DomesticusFrance_1	CastaneusIndia	14	0.235652	0.0092676
DomesticusFrance_1	CastaneusIndia	15	0.151551	0.132281
DomesticusFrance_1	CastaneusIndia	16	0.049902	0.631053
DomesticusFrance_1	CastaneusIndia	17	0.126835	0.230896
DomesticusFrance_1	CastaneusIndia	18	0.280911	0.00839993
DomesticusFrance_1	CastaneusIndia	19	0.433511	0.000675403
DomesticusFrance_1	CastaneusIndia	X	0.449228	1.13314e-09
DomesticusFrance_2	CastaneusIndia	1	0.799352	6.68945e-44
DomesticusFrance_2	CastaneusIndia	2	0.702565	5.97104e-28
DomesticusFrance_2	CastaneusIndia	3	0.626085	2.33449e-18
DomesticusFrance_2	CastaneusIndia	4	0.389165	6.639e-07
DomesticusFrance_2	CastaneusIndia	5	0.56625	6.35853e-14
DomesticusFrance_2	CastaneusIndia	6	0.410074	2.74368e-07
DomesticusFrance_2	CastaneusIndia	7	0.482861	1.1595e-09
DomesticusFrance_2	CastaneusIndia	8	0.447565	1.48479e-07
DomesticusFrance_2	CastaneusIndia	9	0.264043	0.00342862
DomesticusFrance_2	CastaneusIndia	10	0.426831	5.61175e-07
DomesticusFrance_2	CastaneusIndia	11	0.313481	0.000547084
DomesticusFrance_2	CastaneusIndia	12	0.412542	3.80094e-06
DomesticusFrance_2	CastaneusIndia	13	0.341523	0.000164275
DomesticusFrance_2	CastaneusIndia	14	0.473418	4.15883e-08
DomesticusFrance_2	CastaneusIndia	15	0.307579	0.00185229
DomesticusFrance_2	CastaneusIndia	16	0.512542	1.09714e-07
DomesticusFrance_2	CastaneusIndia	17	0.450024	7.62352e-06
DomesticusFrance_2	CastaneusIndia	18	0.274021	0.0102201
DomesticusFrance_2	CastaneusIndia	19	0.440401	0.00054094
DomesticusFrance_2	CastaneusIndia	X	0.642007	8.79963e-21
DomesticusGermany	CastaneusIndia	1	0.714102	3.01743e-31
DomesticusGermany	CastaneusIndia	2	0.625041	8.64484e-21
DomesticusGermany	CastaneusIndia	3	0.472017	4.95799e-10
DomesticusGermany	CastaneusIndia	4	0.377223	1.53589e-06
DomesticusGermany	CastaneusIndia	5	0.373344	2.96064e-06
DomesticusGermany	CastaneusIndia	6	0.316831	9.76987e-05
DomesticusGermany	CastaneusIndia	7	0.43478	6.42352e-08
DomesticusGermany	CastaneusIndia	8	0.443918	1.92415e-07
DomesticusGermany	CastaneusIndia	9	0.235801	0.00922194
DomesticusGermany	CastaneusIndia	10	0.381234	9.77975e-06
DomesticusGermany	CastaneusIndia	11	0.360687	6.01357e-05
DomesticusGermany	CastaneusIndia	12	0.38478	1.84005e-05
DomesticusGermany	CastaneusIndia	13	0.311177	0.000637951
DomesticusGermany	CastaneusIndia	14	0.420261	1.59433e-06
DomesticusGermany	CastaneusIndia	15	0.271119	0.00636413
DomesticusGermany	CastaneusIndia	16	0.510946	1.21957e-07
DomesticusGermany	CastaneusIndia	17	0.0412008	0.698192
DomesticusGermany	CastaneusIndia	18	0.131078	0.226217
DomesticusGermany	CastaneusIndia	19	0.389707	0.00249581
DomesticusGermany	CastaneusIndia	X	0.61739	6.34553e-19
DomesticusIran	CastaneusIndia	1	0.76366	5.92764e-38
DomesticusIran	CastaneusIndia	2	0.797813	9.50675e-41
DomesticusIran	CastaneusIndia	3	0.689747	2.34501e-23
DomesticusIran	CastaneusIndia	4	0.556579	8.0106e-14
DomesticusIran	CastaneusIndia	5	0.541814	1.15016e-12
DomesticusIran	CastaneusIndia	6	0.353961	1.17106e-05
DomesticusIran	CastaneusIndia	7	0.56959	1.39062e-13
DomesticusIran	CastaneusIndia	8	0.587912	4.56438e-13
DomesticusIran	CastaneusIndia	9	0.461184	1.01769e-07
DomesticusIran	CastaneusIndia	10	0.516217	5.23703e-10
DomesticusIran	CastaneusIndia	11	0.514029	2.6257e-09
DomesticusIran	CastaneusIndia	12	0.497355	1.1669e-08
DomesticusIran	CastaneusIndia	13	0.486115	2.75691e-08
DomesticusIran	CastaneusIndia	14	0.544391	1.08767e-10
DomesticusIran	CastaneusIndia	15	0.353423	0.000309835
DomesticusIran	CastaneusIndia	16	0.434337	1.09416e-05
DomesticusIran	CastaneusIndia	17	0.51505	1.75521e-07
DomesticusIran	CastaneusIndia	18	0.425913	3.90778e-05
DomesticusIran	CastaneusIndia	19	0.32025	0.0142547
DomesticusIran	CastaneusIndia	X	0.605847	4.15677e-18
MusculusAfghanistan	CastaneusIndia	1	0.630386	1.15523e-22
MusculusAfghanistan	CastaneusIndia	2	0.631312	2.70612e-21
MusculusAfghanistan	CastaneusIndia	3	0.616358	1.0787e-17
MusculusAfghanistan	CastaneusIndia	4	0.419602	6.70472e-08
MusculusAfghanistan	CastaneusIndia	5	0.545197	7.8106e-13
MusculusAfghanistan	CastaneusIndia	6	0.395244	7.92363e-07
MusculusAfghanistan	CastaneusIndia	7	0.648627	2.59622e-18
MusculusAfghanistan	CastaneusIndia	8	0.350875	5.62178e-05
MusculusAfghanistan	CastaneusIndia	9	0.260676	0.00387978
MusculusAfghanistan	CastaneusIndia	10	0.527588	1.85053e-10
MusculusAfghanistan	CastaneusIndia	11	0.405593	5.20447e-06
MusculusAfghanistan	CastaneusIndia	12	0.340624	0.000171363
MusculusAfghanistan	CastaneusIndia	13	0.455791	2.41782e-07
MusculusAfghanistan	CastaneusIndia	14	0.61804	4.28112e-14
MusculusAfghanistan	CastaneusIndia	15	0.336346	0.000622948
MusculusAfghanistan	CastaneusIndia	16	0.423208	1.92942e-05
MusculusAfghanistan	CastaneusIndia	17	0.323666	0.00175048
MusculusAfghanistan	CastaneusIndia	18	0.345265	0.00105597
MusculusAfghanistan	CastaneusIndia	19	0.236088	0.0743959
MusculusAfghanistan	CastaneusIndia	X	0.417368	2.00813e-08
MusculusCzech	CastaneusIndia	1	0.614042	2.77543e-21
MusculusCzech	CastaneusIndia	2	0.545661	2.81567e-15
MusculusCzech	CastaneusIndia	3	0.484576	1.45726e-10
MusculusCzech	CastaneusIndia	4	0.524627	3.38575e-12
MusculusCzech	CastaneusIndia	5	0.520739	1.16566e-11
MusculusCzech	CastaneusIndia	6	0.392263	9.74613e-07
MusculusCzech	CastaneusIndia	7	0.497107	3.11723e-10
MusculusCzech	CastaneusIndia	8	0.403837	2.74305e-06
MusculusCzech	CastaneusIndia	9	0.269984	0.00274611
MusculusCzech	CastaneusIndia	10	0.210853	0.0173357
MusculusCzech	CastaneusIndia	11	0.314664	0.000519825
MusculusCzech	CastaneusIndia	12	0.3551	8.54461e-05
MusculusCzech	CastaneusIndia	13	0.383394	1.98355e-05
MusculusCzech	CastaneusIndia	14	0.325498	0.000269438
MusculusCzech	CastaneusIndia	15	0.347123	0.000402754
MusculusCzech	CastaneusIndia	16	0.342357	0.000683922
MusculusCzech	CastaneusIndia	17	-0.0528747	0.618648
MusculusCzech	CastaneusIndia	18	0.122129	0.259786
MusculusCzech	CastaneusIndia	19	0.24101	0.0683806
MusculusCzech	CastaneusIndia	X	0.457976	4.87913e-10
MusculusKazakhstan	CastaneusIndia	1	0.662148	1.35162e-25
MusculusKazakhstan	CastaneusIndia	2	0.610981	1.06481e-19
MusculusKazakhstan	CastaneusIndia	3	0.51887	3.94886e-12
MusculusKazakhstan	CastaneusIndia	4	0.398614	3.33842e-07
MusculusKazakhstan	CastaneusIndia	5	0.397228	5.77027e-07
MusculusKazakhstan	CastaneusIndia	6	0.318315	9.0216e-05
MusculusKazakhstan	CastaneusIndia	7	0.217244	0.00940488
MusculusKazakhstan	CastaneusIndia	8	0.191439	0.0317627
MusculusKazakhstan	CastaneusIndia	9	0.243673	0.00707479
MusculusKazakhstan	CastaneusIndia	10	0.448596	1.22791e-07
MusculusKazakhstan	CastaneusIndia	11	0.353113	8.77898e-05
MusculusKazakhstan	CastaneusIndia	12	0.236232	0.0103413
MusculusKazakhstan	CastaneusIndia	13	0.213108	0.0210584
MusculusKazakhstan	CastaneusIndia	14	0.551307	5.64253e-11
MusculusKazakhstan	CastaneusIndia	15	0.424086	1.09796e-05
MusculusKazakhstan	CastaneusIndia	16	0.518043	7.58694e-08
MusculusKazakhstan	CastaneusIndia	17	0.0173913	0.870029
MusculusKazakhstan	CastaneusIndia	18	0.249271	0.0198963
MusculusKazakhstan	CastaneusIndia	19	-0.128241	0.337374
MusculusKazakhstan	CastaneusIndia	X	0.59739	1.5706e-17
DomesticusFrance_1	CastaneusTaiwan	1	0.538294	8.11085e-16
DomesticusFrance_1	CastaneusTaiwan	2	0.43824	8.49731e-10
DomesticusFrance_1	CastaneusTaiwan	3	0.250162	0.00163478
DomesticusFrance_1	CastaneusTaiwan	4	0.138733	0.0872226
DomesticusFrance_1	CastaneusTaiwan	5	0.205337	0.0122943
DomesticusFrance_1	CastaneusTaiwan	6	0.298777	0.000249146
DomesticusFrance_1	CastaneusTaiwan	7	0.452073	1.62739e-08
DomesticusFrance_1	CastaneusTaiwan	8	0.178565	0.0454446
DomesticusFrance_1	CastaneusTaiwan	9	0.155406	0.088741
DomesticusFrance_1	CastaneusTaiwan	10	0.216559	0.0144668
DomesticusFrance_1	CastaneusTaiwan	11	0.0793992	0.392737
DomesticusFrance_1	CastaneusTaiwan	12	0.27285	0.00291726
DomesticusFrance_1	CastaneusTaiwan	13	0.251982	0.00613069
DomesticusFrance_1	CastaneusTaiwan	14	0.114273	0.212013
DomesticusFrance_1	CastaneusTaiwan	15	0.100042	0.322013
DomesticusFrance_1	CastaneusTaiwan	16	0.153345	0.137907
DomesticusFrance_1	CastaneusTaiwan	17	0.195509	0.0632799
DomesticusFrance_1	CastaneusTaiwan	18	0.209357	0.0516388
DomesticusFrance_1	CastaneusTaiwan	19	0.165277	0.215027
DomesticusFrance_1	CastaneusTaiwan	X	0.277157	0.000287779
DomesticusFrance_2	CastaneusTaiwan	1	0.683943	8.00314e-28
DomesticusFrance_2	CastaneusTaiwan	2	0.536235	1.02568e-14
DomesticusFrance_2	CastaneusTaiwan	3	0.359293	4.10033e-06
DomesticusFrance_2	CastaneusTaiwan	4	0.271256	0.000694967
DomesticusFrance_2	CastaneusTaiwan	5	0.361654	6.29514e-06
DomesticusFrance_2	CastaneusTaiwan	6	0.46589	3.10653e-09
DomesticusFrance_2	CastaneusTaiwan	7	0.557594	5.68197e-13
DomesticusFrance_2	CastaneusTaiwan	8	0.488222	6.66494e-09
DomesticusFrance_2	CastaneusTaiwan	9	0.320566	0.000337452
DomesticusFrance_2	CastaneusTaiwan	10	0.219992	0.012948
DomesticusFrance_2	CastaneusTaiwan	11	0.239403	0.00902835
DomesticusFrance_2	CastaneusTaiwan	12	0.415164	3.25058e-06
DomesticusFrance_2	CastaneusTaiwan	13	0.403318	6.52097e-06
DomesticusFrance_2	CastaneusTaiwan	14	0.396017	6.91786e-06
DomesticusFrance_2	CastaneusTaiwan	15	0.105983	0.293966
DomesticusFrance_2	CastaneusTaiwan	16	0.415817	2.78168e-05
DomesticusFrance_2	CastaneusTaiwan	17	0.539353	3.46435e-08
DomesticusFrance_2	CastaneusTaiwan	18	0.220274	0.040353
DomesticusFrance_2	CastaneusTaiwan	19	0.136362	0.307409
DomesticusFrance_2	CastaneusTaiwan	X	0.434923	4.27425e-09
DomesticusGermany	CastaneusTaiwan	1	0.648243	2.86583e-24
DomesticusGermany	CastaneusTaiwan	2	0.405273	1.82792e-08
DomesticusGermany	CastaneusTaiwan	3	0.33347	2.10026e-05
DomesticusGermany	CastaneusTaiwan	4	0.148305	0.0673215
DomesticusGermany	CastaneusTaiwan	5	0.125473	0.128632
DomesticusGermany	CastaneusTaiwan	6	0.405674	3.77842e-07
DomesticusGermany	CastaneusTaiwan	7	0.332154	5.38273e-05
DomesticusGermany	CastaneusTaiwan	8	0.288099	0.00107046
DomesticusGermany	CastaneusTaiwan	9	0.117999	0.19739
DomesticusGermany	CastaneusTaiwan	10	0.0924845	0.301061
DomesticusGermany	CastaneusTaiwan	11	0.106045	0.253079
DomesticusGermany	CastaneusTaiwan	12	0.340444	0.000172815
DomesticusGermany	CastaneusTaiwan	13	0.326237	0.000331134
DomesticusGermany	CastaneusTaiwan	14	0.143409	0.116591
DomesticusGermany	CastaneusTaiwan	15	0.191623	0.0561488
DomesticusGermany	CastaneusTaiwan	16	0.486478	5.78288e-07
DomesticusGermany	CastaneusTaiwan	17	0.303313	0.00347121
DomesticusGermany	CastaneusTaiwan	18	0.0154735	0.886884
DomesticusGermany	CastaneusTaiwan	19	-0.000399889	0.997623
DomesticusGermany	CastaneusTaiwan	X	0.411226	3.38054e-08
DomesticusIran	CastaneusTaiwan	1	0.642465	9.73589e-24
DomesticusIran	CastaneusTaiwan	2	0.534541	1.28859e-14
DomesticusIran	CastaneusTaiwan	3	0.505897	1.62125e-11
DomesticusIran	CastaneusTaiwan	4	0.369175	2.65359e-06
DomesticusIran	CastaneusTaiwan	5	0.210789	0.0101235
DomesticusIran	CastaneusTaiwan	6	0.445523	1.75096e-08
DomesticusIran	CastaneusTaiwan	7	0.474114	2.52243e-09
DomesticusIran	CastaneusTaiwan	8	0.378052	1.27454e-05
DomesticusIran	CastaneusTaiwan	9	0.187705	0.0392378
DomesticusIran	CastaneusTaiwan	10	0.187313	0.0349674
DomesticusIran	CastaneusTaiwan	11	0.235758	0.0101681
DomesticusIran	CastaneusTaiwan	12	0.382315	2.10245e-05
DomesticusIran	CastaneusTaiwan	13	0.240847	0.00890146
DomesticusIran	CastaneusTaiwan	14	0.325478	0.00026969
DomesticusIran	CastaneusTaiwan	15	0.213873	0.0326278
DomesticusIran	CastaneusTaiwan	16	0.542833	1.32383e-08
DomesticusIran	CastaneusTaiwan	17	0.144498	0.171767
DomesticusIran	CastaneusTaiwan	18	0.025133	0.817259
DomesticusIran	CastaneusTaiwan	19	0.0878834	0.511824
DomesticusIran	CastaneusTaiwan	X	0.482737	3.93228e-11
MusculusAfghanistan	CastaneusTaiwan	1	0.598101	5.18469e-20
MusculusAfghanistan	CastaneusTaiwan	2	0.302107	3.95572e-05
MusculusAfghanistan	CastaneusTaiwan	3	0.437667	1.10787e-08
MusculusAfghanistan	CastaneusTaiwan	4	0.318071	6.15945e-05
MusculusAfghanistan	CastaneusTaiwan	5	0.298356	0.000230387
MusculusAfghanistan	CastaneusTaiwan	6	0.289484	0.000394151
MusculusAfghanistan	CastaneusTaiwan	7	0.470237	3.53523e-09
MusculusAfghanistan	CastaneusTaiwan	8	0.113521	0.205633
MusculusAfghanistan	CastaneusTaiwan	9	0.171101	0.0605946
MusculusAfghanistan	CastaneusTaiwan	10	0.408582	1.85341e-06
MusculusAfghanistan	CastaneusTaiwan	11	0.272147	0.0028704
MusculusAfghanistan	CastaneusTaiwan	12	0.117393	0.207479
MusculusAfghanistan	CastaneusTaiwan	13	0.279818	0.00224699
MusculusAfghanistan	CastaneusTaiwan	14	0.300068	0.000826134
MusculusAfghanistan	CastaneusTaiwan	15	0.00187219	0.985251
MusculusAfghanistan	CastaneusTaiwan	16	0.209574	0.0415166
MusculusAfghanistan	CastaneusTaiwan	17	0.305208	0.00326329
MusculusAfghanistan	CastaneusTaiwan	18	0.0246227	0.820907
MusculusAfghanistan	CastaneusTaiwan	19	0.243902	0.0650322
MusculusAfghanistan	CastaneusTaiwan	X	0.373522	6.63124e-07
MusculusCzech	CastaneusTaiwan	1	0.560223	2.94199e-17
MusculusCzech	CastaneusTaiwan	2	0.418505	5.54925e-09
MusculusCzech	CastaneusTaiwan	3	0.308837	8.75705e-05
MusculusCzech	CastaneusTaiwan	4	0.201386	0.012553
MusculusCzech	CastaneusTaiwan	5	0.292874	0.000303505
MusculusCzech	CastaneusTaiwan	6	0.437706	3.3011e-08
MusculusCzech	CastaneusTaiwan	7	0.436502	5.62151e-08
MusculusCzech	CastaneusTaiwan	8	0.307357	0.000463826
MusculusCzech	CastaneusTaiwan	9	0.168053	0.0653987
MusculusCzech	CastaneusTaiwan	10	0.129289	0.147424
MusculusCzech	CastaneusTaiwan	11	0.177683	0.0542379
MusculusCzech	CastaneusTaiwan	12	0.198542	0.03188
MusculusCzech	CastaneusTaiwan	13	0.357416	7.62054e-05
MusculusCzech	CastaneusTaiwan	14	0.311083	0.000514727
MusculusCzech	CastaneusTaiwan	15	0.21901	0.0285812
MusculusCzech	CastaneusTaiwan	16	0.28715	0.00478118
MusculusCzech	CastaneusTaiwan	17	0.41083	5.23244e-05
MusculusCzech	CastaneusTaiwan	18	0.106692	0.325323
MusculusCzech	CastaneusTaiwan	19	0.0200252	0.881394
MusculusCzech	CastaneusTaiwan	X	0.332168	1.15727e-05
MusculusKazakhstan	CastaneusTaiwan	1	0.645719	4.90584e-24
MusculusKazakhstan	CastaneusTaiwan	2	0.494721	1.93587e-12
MusculusKazakhstan	CastaneusTaiwan	3	0.467317	7.74215e-10
MusculusKazakhstan	CastaneusTaiwan	4	0.301342	0.000153588
MusculusKazakhstan	CastaneusTaiwan	5	0.309946	0.000126315
MusculusKazakhstan	CastaneusTaiwan	6	0.54374	1.31952e-12
MusculusKazakhstan	CastaneusTaiwan	7	0.524777	2.0308e-11
MusculusKazakhstan	CastaneusTaiwan	8	0.297476	0.000717517
MusculusKazakhstan	CastaneusTaiwan	9	0.450799	2.11743e-07
MusculusKazakhstan	CastaneusTaiwan	10	0.298978	0.00063912
MusculusKazakhstan	CastaneusTaiwan	11	0.377684	2.4837e-05
MusculusKazakhstan	CastaneusTaiwan	12	0.362196	5.99983e-05
MusculusKazakhstan	CastaneusTaiwan	13	0.431881	1.16216e-06
MusculusKazakhstan	CastaneusTaiwan	14	0.389995	9.78809e-06
MusculusKazakhstan	CastaneusTaiwan	15	0.349703	0.000361974
MusculusKazakhstan	CastaneusTaiwan	16	0.457587	3.13023e-06
MusculusKazakhstan	CastaneusTaiwan	17	0.556028	1.05423e-08
MusculusKazakhstan	CastaneusTaiwan	18	0.202978	0.0593558
MusculusKazakhstan	CastaneusTaiwan	19	0.162755	0.222207
MusculusKazakhstan	CastaneusTaiwan	X	0.555719	6.42877e-15
DomesticusGermany	DomesticusFrance_1	1	0.411336	3.0877e-09
DomesticusGermany	DomesticusFrance_1	2	0.371567	3.04025e-07
DomesticusGermany	DomesticusFrance_1	3	0.294508	0.000190017
DomesticusGermany	DomesticusFrance_1	4	0.260156	0.00116355
DomesticusGermany	DomesticusFrance_1	5	0.231083	0.00471691
DomesticusGermany	DomesticusFrance_1	6	0.373129	3.51082e-06
DomesticusGermany	DomesticusFrance_1	7	0.393857	1.23873e-06
DomesticusGermany	DomesticusFrance_1	8	0.164598	0.065507
DomesticusGermany	DomesticusFrance_1	9	0.104518	0.253913
DomesticusGermany	DomesticusFrance_1	10	0.386319	7.2583e-06
DomesticusGermany	DomesticusFrance_1	11	0.311523	0.000595079
DomesticusGermany	DomesticusFrance_1	12	0.330696	0.000270918
DomesticusGermany	DomesticusFrance_1	13	0.321562	0.000407382
DomesticusGermany	DomesticusFrance_1	14	0.307336	0.000605832
DomesticusGermany	DomesticusFrance_1	15	0.0825323	0.414306
DomesticusGermany	DomesticusFrance_1	16	0.209896	0.0411976
DomesticusGermany	DomesticusFrance_1	17	0.377703	0.00022341
DomesticusGermany	DomesticusFrance_1	18	0.0146351	0.892975
DomesticusGermany	DomesticusFrance_1	19	0.198499	0.135248
DomesticusGermany	DomesticusFrance_1	X	0.553671	8.45825e-15
DomesticusIran	DomesticusFrance_1	1	0.46441	1.1594e-11
DomesticusIran	DomesticusFrance_1	2	0.498994	1.16579e-12
DomesticusIran	DomesticusFrance_1	3	0.387479	5.81326e-07
DomesticusIran	DomesticusFrance_1	4	0.402276	2.54278e-07
DomesticusIran	DomesticusFrance_1	5	0.435975	3.05026e-08
DomesticusIran	DomesticusFrance_1	6	0.340303	2.63775e-05
DomesticusIran	DomesticusFrance_1	7	0.556366	6.54194e-13
DomesticusIran	DomesticusFrance_1	8	0.350401	5.76241e-05
DomesticusIran	DomesticusFrance_1	9	0.0302059	0.742238
DomesticusIran	DomesticusFrance_1	10	0.316695	0.000286164
DomesticusIran	DomesticusFrance_1	11	0.370577	3.61655e-05
DomesticusIran	DomesticusFrance_1	12	0.326148	0.000332467
DomesticusIran	DomesticusFrance_1	13	0.350777	0.000105558
DomesticusIran	DomesticusFrance_1	14	0.346437	9.92165e-05
DomesticusIran	DomesticusFrance_1	15	-0.0258266	0.798676
DomesticusIran	DomesticusFrance_1	16	0.0682531	0.511047
DomesticusIran	DomesticusFrance_1	17	0.245549	0.0189739
DomesticusIran	DomesticusFrance_1	18	0.24189	0.0239959
DomesticusIran	DomesticusFrance_1	19	0.215048	0.104989
DomesticusIran	DomesticusFrance_1	X	0.495888	9.48813e-12
MusculusAfghanistan	DomesticusFrance_1	1	0.436749	2.40168e-10
MusculusAfghanistan	DomesticusFrance_1	2	0.338564	3.55926e-06
MusculusAfghanistan	DomesticusFrance_1	3	0.394237	3.53935e-07
MusculusAfghanistan	DomesticusFrance_1	4	0.361338	4.4567e-06
MusculusAfghanistan	DomesticusFrance_1	5	0.325117	5.53597e-05
MusculusAfghanistan	DomesticusFrance_1	6	0.211981	0.0102105
MusculusAfghanistan	DomesticusFrance_1	7	0.574464	7.72097e-14
MusculusAfghanistan	DomesticusFrance_1	8	0.107318	0.231662
MusculusAfghanistan	DomesticusFrance_1	9	0.143585	0.116138
MusculusAfghanistan	DomesticusFrance_1	10	0.38046	1.0229e-05
MusculusAfghanistan	DomesticusFrance_1	11	0.246042	0.00723853
MusculusAfghanistan	DomesticusFrance_1	12	0.100511	0.280921
MusculusAfghanistan	DomesticusFrance_1	13	0.320453	0.000427697
MusculusAfghanistan	DomesticusFrance_1	14	0.187	0.0399944
MusculusAfghanistan	DomesticusFrance_1	15	0.164512	0.101922
MusculusAfghanistan	DomesticusFrance_1	16	0.0493421	0.634894
MusculusAfghanistan	DomesticusFrance_1	17	0.372782	0.000273644
MusculusAfghanistan	DomesticusFrance_1	18	0.275024	0.00993547
MusculusAfghanistan	DomesticusFrance_1	19	0.262727	0.0463197
MusculusAfghanistan	DomesticusFrance_1	X	0.463204	2.91509e-10
MusculusCzech	DomesticusFrance_1	1	0.393959	1.57197e-08
MusculusCzech	DomesticusFrance_1	2	0.386092	9.40774e-08
MusculusCzech	DomesticusFrance_1	3	0.23241	0.00350552
MusculusCzech	DomesticusFrance_1	4	0.277669	0.000510843
MusculusCzech	DomesticusFrance_1	5	0.211163	0.00998791
MusculusCzech	DomesticusFrance_1	6	0.126862	0.12704
MusculusCzech	DomesticusFrance_1	7	0.358613	1.17453e-05
MusculusCzech	DomesticusFrance_1	8	0.103694	0.247894
MusculusCzech	DomesticusFrance_1	9	0.019767	0.829611
MusculusCzech	DomesticusFrance_1	10	-0.118128	0.185933
MusculusCzech	DomesticusFrance_1	11	0.110186	0.23491
MusculusCzech	DomesticusFrance_1	12	0.2487	0.00685435
MusculusCzech	DomesticusFrance_1	13	0.272265	0.00298094
MusculusCzech	DomesticusFrance_1	14	0.113914	0.213462
MusculusCzech	DomesticusFrance_1	15	-0.0706031	0.485161
MusculusCzech	DomesticusFrance_1	16	-0.0351904	0.734943
MusculusCzech	DomesticusFrance_1	17	0.133604	0.20675
MusculusCzech	DomesticusFrance_1	18	0.0224903	0.836191
MusculusCzech	DomesticusFrance_1	19	0.219047	0.0985288
MusculusCzech	DomesticusFrance_1	X	0.385194	2.74495e-07
MusculusKazakhstan	DomesticusFrance_1	1	0.453008	4.17981e-11
MusculusKazakhstan	DomesticusFrance_1	2	0.376017	2.13525e-07
MusculusKazakhstan	DomesticusFrance_1	3	0.42776	2.55032e-08
MusculusKazakhstan	DomesticusFrance_1	4	0.32882	3.32589e-05
MusculusKazakhstan	DomesticusFrance_1	5	0.233134	0.00435072
MusculusKazakhstan	DomesticusFrance_1	6	0.260552	0.00149196
MusculusKazakhstan	DomesticusFrance_1	7	0.378412	3.42875e-06
MusculusKazakhstan	DomesticusFrance_1	8	0.0989126	0.270492
MusculusKazakhstan	DomesticusFrance_1	9	0.159226	0.0810794
MusculusKazakhstan	DomesticusFrance_1	10	0.247657	0.00499708
MusculusKazakhstan	DomesticusFrance_1	11	0.290327	0.00142683
MusculusKazakhstan	DomesticusFrance_1	12	0.287813	0.00165173
MusculusKazakhstan	DomesticusFrance_1	13	0.325541	0.000341593
MusculusKazakhstan	DomesticusFrance_1	14	0.193327	0.0336188
MusculusKazakhstan	DomesticusFrance_1	15	0.251581	0.0115721
MusculusKazakhstan	DomesticusFrance_1	16	0.120703	0.243956
MusculusKazakhstan	DomesticusFrance_1	17	0.338366	0.00103617
MusculusKazakhstan	DomesticusFrance_1	18	0.11072	0.307285
MusculusKazakhstan	DomesticusFrance_1	19	-0.155557	0.24361
MusculusKazakhstan	DomesticusFrance_1	X	0.546144	2.28115e-14
DomesticusFrance_1	DomesticusFrance_2	1	0.535586	1.20156e-15
DomesticusFrance_1	DomesticusFrance_2	2	0.529299	2.58891e-14
DomesticusFrance_1	DomesticusFrance_2	3	0.313945	6.57914e-05
DomesticusFrance_1	DomesticusFrance_2	4	0.37087	2.36776e-06
DomesticusFrance_1	DomesticusFrance_2	5	0.377979	2.17733e-06
DomesticusFrance_1	DomesticusFrance_2	6	0.337468	3.10724e-05
DomesticusFrance_1	DomesticusFrance_2	7	0.56904	1.48501e-13
DomesticusFrance_1	DomesticusFrance_2	8	0.337383	0.000111878
DomesticusFrance_1	DomesticusFrance_2	9	0.264111	0.00342005
DomesticusFrance_1	DomesticusFrance_2	10	0.288421	0.00100768
DomesticusFrance_1	DomesticusFrance_2	11	0.290013	0.00144473
DomesticusFrance_1	DomesticusFrance_2	12	0.416326	3.03175e-06
DomesticusFrance_1	DomesticusFrance_2	13	0.370094	4.00816e-05
DomesticusFrance_1	DomesticusFrance_2	14	0.33068	0.000211806
DomesticusFrance_1	DomesticusFrance_2	15	0.281836	0.0045007
DomesticusFrance_1	DomesticusFrance_2	16	-0.0190789	0.854395
DomesticusFrance_1	DomesticusFrance_2	17	0.421405	3.18485e-05
DomesticusFrance_1	DomesticusFrance_2	18	0.0804476	0.458867
DomesticusFrance_1	DomesticusFrance_2	19	0.185272	0.163813
DomesticusFrance_1	DomesticusFrance_2	X	0.38033	3.98106e-07
DomesticusGermany	DomesticusFrance_2	1	0.637877	2.52385e-23
DomesticusGermany	DomesticusFrance_2	2	0.545925	2.7141e-15
DomesticusGermany	DomesticusFrance_2	3	0.405981	1.45513e-07
DomesticusGermany	DomesticusFrance_2	4	0.325965	3.92621e-05
DomesticusGermany	DomesticusFrance_2	5	0.321518	6.75938e-05
DomesticusGermany	DomesticusFrance_2	6	0.482128	7.19938e-10
DomesticusGermany	DomesticusFrance_2	7	0.456436	1.13694e-08
DomesticusGermany	DomesticusFrance_2	8	0.31116	0.000390514
DomesticusGermany	DomesticusFrance_2	9	0.145766	0.110641
DomesticusGermany	DomesticusFrance_2	10	0.199592	0.0244656
DomesticusGermany	DomesticusFrance_2	11	0.209091	0.0230681
DomesticusGermany	DomesticusFrance_2	12	0.471781	7.89868e-08
DomesticusGermany	DomesticusFrance_2	13	0.38532	1.78689e-05
DomesticusGermany	DomesticusFrance_2	14	0.260243	0.00394159
DomesticusGermany	DomesticusFrance_2	15	0.308239	0.00180868
DomesticusGermany	DomesticusFrance_2	16	0.409812	3.72121e-05
DomesticusGermany	DomesticusFrance_2	17	0.380061	0.000202497
DomesticusGermany	DomesticusFrance_2	18	0.0587957	0.588545
DomesticusGermany	DomesticusFrance_2	19	0.468332	0.000209333
DomesticusGermany	DomesticusFrance_2	X	0.585814	9.10721e-17
DomesticusIran	DomesticusFrance_2	1	0.662899	1.14075e-25
DomesticusIran	DomesticusFrance_2	2	0.684927	3.9888e-26
DomesticusIran	DomesticusFrance_2	3	0.509067	1.15431e-11
DomesticusIran	DomesticusFrance_2	4	0.373792	1.94258e-06
DomesticusIran	DomesticusFrance_2	5	0.395155	6.68458e-07
DomesticusIran	DomesticusFrance_2	6	0.427681	7.27576e-08
DomesticusIran	DomesticusFrance_2	7	0.57205	1.03457e-13
DomesticusIran	DomesticusFrance_2	8	0.578805	1.25767e-12
DomesticusIran	DomesticusFrance_2	9	0.285618	0.00149519
DomesticusIran	DomesticusFrance_2	10	0.363119	2.71892e-05
DomesticusIran	DomesticusFrance_2	11	0.425986	1.51461e-06
DomesticusIran	DomesticusFrance_2	12	0.363118	5.72702e-05
DomesticusIran	DomesticusFrance_2	13	0.350462	0.000107182
DomesticusIran	DomesticusFrance_2	14	0.381337	1.59318e-05
DomesticusIran	DomesticusFrance_2	15	0.316412	0.00134054
DomesticusIran	DomesticusFrance_2	16	0.411884	3.36788e-05
DomesticusIran	DomesticusFrance_2	17	0.419844	3.43058e-05
DomesticusIran	DomesticusFrance_2	18	0.287053	0.00702397
DomesticusIran	DomesticusFrance_2	19	0.293365	0.0254179
DomesticusIran	DomesticusFrance_2	X	0.608575	2.68407e-18
MusculusAfghanistan	DomesticusFrance_2	1	0.475143	3.31799e-12
MusculusAfghanistan	DomesticusFrance_2	2	0.478449	1.25407e-11
MusculusAfghanistan	DomesticusFrance_2	3	0.443799	6.52317e-09
MusculusAfghanistan	DomesticusFrance_2	4	0.251535	0.00171047
MusculusAfghanistan	DomesticusFrance_2	5	0.390661	9.16369e-07
MusculusAfghanistan	DomesticusFrance_2	6	0.377664	2.61015e-06
MusculusAfghanistan	DomesticusFrance_2	7	0.458079	9.92016e-09
MusculusAfghanistan	DomesticusFrance_2	8	0.105758	0.238555
MusculusAfghanistan	DomesticusFrance_2	9	0.00721447	0.937401
MusculusAfghanistan	DomesticusFrance_2	10	0.264524	0.00265339
MusculusAfghanistan	DomesticusFrance_2	11	0.217885	0.0177789
MusculusAfghanistan	DomesticusFrance_2	12	0.0750573	0.421231
MusculusAfghanistan	DomesticusFrance_2	13	0.291028	0.00145582
MusculusAfghanistan	DomesticusFrance_2	14	0.338491	0.000146175
MusculusAfghanistan	DomesticusFrance_2	15	0.281884	0.00449359
MusculusAfghanistan	DomesticusFrance_2	16	0.336282	0.000862624
MusculusAfghanistan	DomesticusFrance_2	17	0.284679	0.00623881
MusculusAfghanistan	DomesticusFrance_2	18	-0.0429759	0.692668
MusculusAfghanistan	DomesticusFrance_2	19	0.233382	0.0778792
MusculusAfghanistan	DomesticusFrance_2	X	0.385151	2.75423e-07
MusculusCzech	DomesticusFrance_2	1	0.562217	2.1496e-17
MusculusCzech	DomesticusFrance_2	2	0.545919	2.71648e-15
MusculusCzech	DomesticusFrance_2	3	0.43131	1.89747e-08
MusculusCzech	DomesticusFrance_2	4	0.286894	0.000323817
MusculusCzech	DomesticusFrance_2	5	0.448632	1.07487e-08
MusculusCzech	DomesticusFrance_2	6	0.497036	1.75537e-10
MusculusCzech	DomesticusFrance_2	7	0.345071	2.60417e-05
MusculusCzech	DomesticusFrance_2	8	0.493507	4.31847e-09
MusculusCzech	DomesticusFrance_2	9	0.124875	0.172344
MusculusCzech	DomesticusFrance_2	10	0.0266744	0.765943
MusculusCzech	DomesticusFrance_2	11	0.102999	0.267044
MusculusCzech	DomesticusFrance_2	12	0.305954	0.000794544
MusculusCzech	DomesticusFrance_2	13	0.328276	0.000302219
MusculusCzech	DomesticusFrance_2	14	0.32434	0.000284164
MusculusCzech	DomesticusFrance_2	15	0.154023	0.126013
MusculusCzech	DomesticusFrance_2	16	0.356439	0.000392106
MusculusCzech	DomesticusFrance_2	17	0.258274	0.0134432
MusculusCzech	DomesticusFrance_2	18	0.185882	0.0847482
MusculusCzech	DomesticusFrance_2	19	0.219047	0.0985288
MusculusCzech	DomesticusFrance_2	X	0.371894	7.47928e-07
MusculusKazakhstan	DomesticusFrance_2	1	0.580436	1.10536e-18
MusculusKazakhstan	DomesticusFrance_2	2	0.568416	1.04554e-16
MusculusKazakhstan	DomesticusFrance_2	3	0.335048	1.90861e-05
MusculusKazakhstan	DomesticusFrance_2	4	0.430816	2.71584e-08
MusculusKazakhstan	DomesticusFrance_2	5	0.387004	1.18053e-06
MusculusKazakhstan	DomesticusFrance_2	6	0.395193	7.9514e-07
MusculusKazakhstan	DomesticusFrance_2	7	0.483398	1.10474e-09
MusculusKazakhstan	DomesticusFrance_2	8	0.350779	5.65e-05
MusculusKazakhstan	DomesticusFrance_2	9	0.219713	0.01546
MusculusKazakhstan	DomesticusFrance_2	10	0.327059	0.000174675
MusculusKazakhstan	DomesticusFrance_2	11	0.351995	9.27551e-05
MusculusKazakhstan	DomesticusFrance_2	12	0.391576	1.26707e-05
MusculusKazakhstan	DomesticusFrance_2	13	0.435231	9.39412e-07
MusculusKazakhstan	DomesticusFrance_2	14	0.421	1.52186e-06
MusculusKazakhstan	DomesticusFrance_2	15	0.189835	0.0585279
MusculusKazakhstan	DomesticusFrance_2	16	0.450644	4.59275e-06
MusculusKazakhstan	DomesticusFrance_2	17	0.483819	1.18316e-06
MusculusKazakhstan	DomesticusFrance_2	18	0.103959	0.337944
MusculusKazakhstan	DomesticusFrance_2	19	0.0101203	0.939898
MusculusKazakhstan	DomesticusFrance_2	X	0.538232	6.3052e-14
DomesticusIran	DomesticusGermany	1	0.638762	2.10284e-23
DomesticusIran	DomesticusGermany	2	0.585862	7.01212e-18
DomesticusIran	DomesticusGermany	3	0.411958	9.13353e-08
DomesticusIran	DomesticusGermany	4	0.308502	0.000104573
DomesticusIran	DomesticusGermany	5	0.236872	0.00374818
DomesticusIran	DomesticusGermany	6	0.40719	3.38584e-07
DomesticusIran	DomesticusGermany	7	0.382851	2.57254e-06
DomesticusIran	DomesticusGermany	8	0.302635	0.00057243
DomesticusIran	DomesticusGermany	9	0.0919117	0.316026
DomesticusIran	DomesticusGermany	10	0.318095	0.000267978
DomesticusIran	DomesticusGermany	11	0.395265	9.43483e-06
DomesticusIran	DomesticusGermany	12	0.230522	0.0124026
DomesticusIran	DomesticusGermany	13	0.258493	0.00489285
DomesticusIran	DomesticusGermany	14	0.493382	8.93763e-09
DomesticusIran	DomesticusGermany	15	0.271767	0.00623454
DomesticusIran	DomesticusGermany	16	0.343771	0.00064752
DomesticusIran	DomesticusGermany	17	0.278006	0.00762672
DomesticusIran	DomesticusGermany	18	0.300922	0.00462318
DomesticusIran	DomesticusGermany	19	0.14356	0.282329
DomesticusIran	DomesticusGermany	X	0.663429	1.52827e-22
MusculusAfghanistan	DomesticusGermany	1	0.524181	6.05601e-15
MusculusAfghanistan	DomesticusGermany	2	0.533315	1.51868e-14
MusculusAfghanistan	DomesticusGermany	3	0.440293	8.84123e-09
MusculusAfghanistan	DomesticusGermany	4	0.219114	0.00650428
MusculusAfghanistan	DomesticusGermany	5	0.345328	1.71978e-05
MusculusAfghanistan	DomesticusGermany	6	0.322488	7.19545e-05
MusculusAfghanistan	DomesticusGermany	7	0.280116	0.000734618
MusculusAfghanistan	DomesticusGermany	8	0.158479	0.0763258
MusculusAfghanistan	DomesticusGermany	9	0.0937746	0.306275
MusculusAfghanistan	DomesticusGermany	10	0.279621	0.00145369
MusculusAfghanistan	DomesticusGermany	11	0.378159	2.42137e-05
MusculusAfghanistan	DomesticusGermany	12	0.180274	0.051776
MusculusAfghanistan	DomesticusGermany	13	0.231856	0.0118914
MusculusAfghanistan	DomesticusGermany	14	0.33045	0.000214103
MusculusAfghanistan	DomesticusGermany	15	0.0944374	0.349999
MusculusAfghanistan	DomesticusGermany	16	0.364516	0.000281656
MusculusAfghanistan	DomesticusGermany	17	0.221373	0.0349611
MusculusAfghanistan	DomesticusGermany	18	0.167055	0.121974
MusculusAfghanistan	DomesticusGermany	19	0.293426	0.0253857
MusculusAfghanistan	DomesticusGermany	X	0.484198	3.36776e-11
MusculusCzech	DomesticusGermany	1	0.454709	3.46255e-11
MusculusCzech	DomesticusGermany	2	0.452451	2.03802e-10
MusculusCzech	DomesticusGermany	3	0.205842	0.00993882
MusculusCzech	DomesticusGermany	4	0.212346	0.00840993
MusculusCzech	DomesticusGermany	5	0.243388	0.00287506
MusculusCzech	DomesticusGermany	6	0.199217	0.015923
MusculusCzech	DomesticusGermany	7	0.432529	7.63777e-08
MusculusCzech	DomesticusGermany	8	0.240225	0.0067397
MusculusCzech	DomesticusGermany	9	0.202716	0.0257514
MusculusCzech	DomesticusGermany	10	0.103645	0.246212
MusculusCzech	DomesticusGermany	11	0.209953	0.0224961
MusculusCzech	DomesticusGermany	12	0.247658	0.00709933
MusculusCzech	DomesticusGermany	13	0.205795	0.0260143
MusculusCzech	DomesticusGermany	14	0.113318	0.215883
MusculusCzech	DomesticusGermany	15	0.213213	0.0331813
MusculusCzech	DomesticusGermany	16	0.244205	0.0170822
MusculusCzech	DomesticusGermany	17	0.0851728	0.422134
MusculusCzech	DomesticusGermany	18	-0.0982175	0.365437
MusculusCzech	DomesticusGermany	19	0.103694	0.438568
MusculusCzech	DomesticusGermany	X	0.541926	3.93513e-14
MusculusKazakhstan	DomesticusGermany	1	0.51225	3.08577e-14
MusculusKazakhstan	DomesticusGermany	2	0.438547	8.24445e-10
MusculusKazakhstan	DomesticusGermany	3	0.39272	3.96026e-07
MusculusKazakhstan	DomesticusGermany	4	0.233776	0.00363341
MusculusKazakhstan	DomesticusGermany	5	0.275271	0.000708968
MusculusKazakhstan	DomesticusGermany	6	0.427727	7.24969e-08
MusculusKazakhstan	DomesticusGermany	7	0.246281	0.00313194
MusculusKazakhstan	DomesticusGermany	8	0.210949	0.0177381
MusculusKazakhstan	DomesticusGermany	9	0.178628	0.0499603
MusculusKazakhstan	DomesticusGermany	10	0.26675	0.00243323
MusculusKazakhstan	DomesticusGermany	11	0.280444	0.00209833
MusculusKazakhstan	DomesticusGermany	12	0.277173	0.00248299
MusculusKazakhstan	DomesticusGermany	13	0.313162	0.000586252
MusculusKazakhstan	DomesticusGermany	14	0.215357	0.0176804
MusculusKazakhstan	DomesticusGermany	15	0.161104	0.109318
MusculusKazakhstan	DomesticusGermany	16	0.357503	0.000375572
MusculusKazakhstan	DomesticusGermany	17	0.407119	6.20398e-05
MusculusKazakhstan	DomesticusGermany	18	-0.113454	0.29542
MusculusKazakhstan	DomesticusGermany	19	0.0929896	0.487508
MusculusKazakhstan	DomesticusGermany	X	0.576682	3.47064e-16
MusculusAfghanistan	DomesticusIran	1	0.559109	3.50254e-17
MusculusAfghanistan	DomesticusIran	2	0.628086	4.9352e-21
MusculusAfghanistan	DomesticusIran	3	0.580863	1.88081e-15
MusculusAfghanistan	DomesticusIran	4	0.409969	1.41999e-07
MusculusAfghanistan	DomesticusIran	5	0.346106	1.64147e-05
MusculusAfghanistan	DomesticusIran	6	0.310472	0.000136795
MusculusAfghanistan	DomesticusIran	7	0.606724	1.21548e-15
MusculusAfghanistan	DomesticusIran	8	0.318035	0.000284464
MusculusAfghanistan	DomesticusIran	9	0.14013	0.125275
MusculusAfghanistan	DomesticusIran	10	0.414282	1.28576e-06
MusculusAfghanistan	DomesticusIran	11	0.623452	4.69278e-14
MusculusAfghanistan	DomesticusIran	12	0.397698	8.98991e-06
MusculusAfghanistan	DomesticusIran	13	0.213176	0.0210168
MusculusAfghanistan	DomesticusIran	14	0.359592	5.104e-05
MusculusAfghanistan	DomesticusIran	15	0.345515	0.000430265
MusculusAfghanistan	DomesticusIran	16	0.413452	3.12162e-05
MusculusAfghanistan	DomesticusIran	17	0.326676	0.00157554
MusculusAfghanistan	DomesticusIran	18	0.316778	0.00279555
MusculusAfghanistan	DomesticusIran	19	-0.0320219	0.811397
MusculusAfghanistan	DomesticusIran	X	0.517088	8.40649e-13
MusculusCzech	DomesticusIran	1	0.479273	2.02619e-12
MusculusCzech	DomesticusIran	2	0.566591	1.37435e-16
MusculusCzech	DomesticusIran	3	0.414338	7.56821e-08
MusculusCzech	DomesticusIran	4	0.389885	6.30471e-07
MusculusCzech	DomesticusIran	5	0.272362	0.000811414
MusculusCzech	DomesticusIran	6	0.338498	2.92827e-05
MusculusCzech	DomesticusIran	7	0.366815	7.12228e-06
MusculusCzech	DomesticusIran	8	0.476277	1.73035e-08
MusculusCzech	DomesticusIran	9	0.204586	0.0243886
MusculusCzech	DomesticusIran	10	0.0997844	0.264344
MusculusCzech	DomesticusIran	11	0.405322	5.28746e-06
MusculusCzech	DomesticusIran	12	0.219597	0.0173635
MusculusCzech	DomesticusIran	13	0.243815	0.00807197
MusculusCzech	DomesticusIran	14	0.277645	0.00204751
MusculusCzech	DomesticusIran	15	0.257462	0.00970973
MusculusCzech	DomesticusIran	16	0.222284	0.0303844
MusculusCzech	DomesticusIran	17	-0.0387482	0.715364
MusculusCzech	DomesticusIran	18	0.0889043	0.412859
MusculusCzech	DomesticusIran	19	-0.0079055	0.953034
MusculusCzech	DomesticusIran	X	0.479513	5.52102e-11
MusculusKazakhstan	DomesticusIran	1	0.587581	3.27955e-19
MusculusKazakhstan	DomesticusIran	2	0.606256	2.40787e-19
MusculusKazakhstan	DomesticusIran	3	0.591437	4.31796e-16
MusculusKazakhstan	DomesticusIran	4	0.402584	2.4848e-07
MusculusKazakhstan	DomesticusIran	5	0.312031	0.000113075
MusculusKazakhstan	DomesticusIran	6	0.398186	6.44636e-07
MusculusKazakhstan	DomesticusIran	7	0.336316	4.2749e-05
MusculusKazakhstan	DomesticusIran	8	0.35835	3.78757e-05
MusculusKazakhstan	DomesticusIran	9	0.190286	0.0365676
MusculusKazakhstan	DomesticusIran	10	0.391328	5.38467e-06
MusculusKazakhstan	DomesticusIran	11	0.613365	1.53854e-13
MusculusKazakhstan	DomesticusIran	12	0.433612	1.04144e-06
MusculusKazakhstan	DomesticusIran	13	0.223434	0.0154544
MusculusKazakhstan	DomesticusIran	14	0.366705	3.51955e-05
MusculusKazakhstan	DomesticusIran	15	0.223342	0.0255069
MusculusKazakhstan	DomesticusIran	16	0.517287	7.98447e-08
MusculusKazakhstan	DomesticusIran	17	0.0786749	0.45852
MusculusKazakhstan	DomesticusIran	18	-0.0318401	0.769703
MusculusKazakhstan	DomesticusIran	19	-0.00126119	0.992503
MusculusKazakhstan	DomesticusIran	X	0.735695	1.00914e-29
MusculusAfghanistan	MusculusCzech	1	0.491794	4.36022e-13
MusculusAfghanistan	MusculusCzech	2	0.405756	1.75162e-08
MusculusAfghanistan	MusculusCzech	3	0.350657	7.19584e-06
MusculusAfghanistan	MusculusCzech	4	0.334114	2.43421e-05
MusculusAfghanistan	MusculusCzech	5	0.479575	6.96582e-10
MusculusAfghanistan	MusculusCzech	6	0.375782	2.95342e-06
MusculusAfghanistan	MusculusCzech	7	0.430727	8.76567e-08
MusculusAfghanistan	MusculusCzech	8	0.202268	0.0231257
MusculusAfghanistan	MusculusCzech	9	0.108386	0.236665
MusculusAfghanistan	MusculusCzech	10	0.119083	0.182376
MusculusAfghanistan	MusculusCzech	11	0.29376	0.00124388
MusculusAfghanistan	MusculusCzech	12	0.282643	0.00201751
MusculusAfghanistan	MusculusCzech	13	0.333146	0.000242307
MusculusAfghanistan	MusculusCzech	14	0.373513	2.4456e-05
MusculusAfghanistan	MusculusCzech	15	0.167525	0.0957172
MusculusAfghanistan	MusculusCzech	16	0.110288	0.287339
MusculusAfghanistan	MusculusCzech	17	0.279694	0.00725207
MusculusAfghanistan	MusculusCzech	18	0.211271	0.0494915
MusculusAfghanistan	MusculusCzech	19	0.173644	0.192378
MusculusAfghanistan	MusculusCzech	X	0.478604	6.07195e-11
MusculusAfghanistan	MusculusKazakhstan	1	0.535964	1.13764e-15
MusculusAfghanistan	MusculusKazakhstan	2	0.491951	2.67955e-12
MusculusAfghanistan	MusculusKazakhstan	3	0.531299	9.63694e-13
MusculusAfghanistan	MusculusKazakhstan	4	0.37606	1.66365e-06
MusculusAfghanistan	MusculusKazakhstan	5	0.385108	1.34452e-06
MusculusAfghanistan	MusculusKazakhstan	6	0.29091	0.000367718
MusculusAfghanistan	MusculusKazakhstan	7	0.327997	6.75388e-05
MusculusAfghanistan	MusculusKazakhstan	8	0.15575	0.0815952
MusculusAfghanistan	MusculusKazakhstan	9	0.192196	0.0346912
MusculusAfghanistan	MusculusKazakhstan	10	0.491856	4.29274e-09
MusculusAfghanistan	MusculusKazakhstan	11	0.530434	6.49885e-10
MusculusAfghanistan	MusculusKazakhstan	12	0.0961501	0.302425
MusculusAfghanistan	MusculusKazakhstan	13	0.268819	0.0033826
MusculusAfghanistan	MusculusKazakhstan	14	0.378749	1.83802e-05
MusculusAfghanistan	MusculusKazakhstan	15	0.166937	0.0969045
MusculusAfghanistan	MusculusKazakhstan	16	0.372592	0.000200546
MusculusAfghanistan	MusculusKazakhstan	17	0.46122	4.20333e-06
MusculusAfghanistan	MusculusKazakhstan	18	0.213986	0.0465712
MusculusAfghanistan	MusculusKazakhstan	19	-0.15285	0.252012
MusculusAfghanistan	MusculusKazakhstan	X	0.631105	6.13495e-20
MusculusCzech	MusculusKazakhstan	1	0.564513	1.49385e-17
MusculusCzech	MusculusKazakhstan	2	0.566788	1.33454e-16
MusculusCzech	MusculusKazakhstan	3	0.290531	0.000233935
MusculusCzech	MusculusKazakhstan	4	0.324538	4.26322e-05
MusculusCzech	MusculusKazakhstan	5	0.396247	6.18697e-07
MusculusCzech	MusculusKazakhstan	6	0.365159	5.84839e-06
MusculusCzech	MusculusKazakhstan	7	0.268821	0.00121721
MusculusCzech	MusculusKazakhstan	8	0.308034	0.000449894
MusculusCzech	MusculusKazakhstan	9	0.189527	0.0373362
MusculusCzech	MusculusKazakhstan	10	0.263416	0.00276945
MusculusCzech	MusculusKazakhstan	11	0.469642	8.09302e-08
MusculusCzech	MusculusKazakhstan	12	0.21657	0.0190109
MusculusCzech	MusculusKazakhstan	13	0.228147	0.0133607
MusculusCzech	MusculusKazakhstan	14	0.354816	6.51893e-05
MusculusCzech	MusculusKazakhstan	15	0.362976	0.000205996
MusculusCzech	MusculusKazakhstan	16	0.254451	0.0128336
MusculusCzech	MusculusKazakhstan	17	0.463147	3.78585e-06
MusculusCzech	MusculusKazakhstan	18	0.287326	0.00696765
MusculusCzech	MusculusKazakhstan	19	0.103018	0.441578
MusculusCzech	MusculusKazakhstan	X	0.495689	9.69824e-12
