## Supplemental File 4 for "Rapid evolution of the fine-scale recombination landscape in wild house mouse (*Mus musculus*) populations"

### Sheet: Repeats>1%
	Abundance (%)
	mAfghanistan			mCzech			mKazakhstan			dIran			dGermany			dFrance_1			dFrance_2			cTaiwan			cIndia
Repeat Type	Cold	Hot-Sliding	Hot-Filtered	Cold	Hot-Sliding	Hot-Filtered	Cold	Hot-Sliding	Hot-Filtered	Cold	Hot-Sliding	Hot-Filtered	Cold	Hot-Sliding	Hot-Filtered	Cold	Hot-Sliding	Hot-Filtered	Cold	Hot-Sliding	Hot-Filtered	Cold	Hot-Sliding	Hot-Filtered	Cold	Hot-Sliding	Hot-Filtered
Alu	59.4291	30.1268	18.4635	53.2177	27.8138	11.6613	56.4423	22.6352	6.73424	44.3288	25.2681	10.7745	29.9555	26.9822	10.917	52.1907	27.1518	10.6858	43.7489	26.9822	11.0349	33.2273	23.6902	7.5081	24.2689	22.3342	8.00584
B2	52.0992	22.64	13.9901	47.5485	20.9299	8.3354	49.5681	17.175	4.9476	36.3076	18.5834	8.12795	24.7814	19.7012	7.89205	45.3623	20.2793	8.17443	36.9648	19.584	7.78546	27.0467	17.0505	5.45104	18.4628	16.9315	6.46489
B4	54.9247	24.7801	15.3332	49.7424	24.5158	9.74664	52.3459	18.1757	4.67274	39.4269	21.205	9.05642	26.6191	22.8824	9.08164	48.4187	22.5672	8.80766	39.803	22.7799	9.08219	29.5698	19.4029	5.71291	18.8525	19.3366	7.92924
CR1	6.505	1.23882	0.663705	7.41026	1.09284	0.470413	6.46441	0.869669	0.20615	2.97913	0.982358	0.367069	2.44076	1.26668	0.394263	5.963	1.18567	0.366986	3.93309	1.23374	0.438973	2.48257	0.95174	0.282544	1.06264	0.87265	0.281469
ERV1	17.6602	5.33951	3.25581	17.9719	5.43006	3.04531	17.0776	5.49202	3.21251	9.72753	4.71997	2.43684	7.28591	5.2311	3.25607	15.4935	5.22572	2.92149	11.0865	5.08653	2.93658	7.10765	5.02806	2.83923	4.70344	4.23554	1.57124
ERVK	48.7353	20.1838	12.8665	43.4127	19.8761	13.0148	45.1535	21.8529	13.4456	32.3337	16.8832	8.43333	22.5157	18.9035	12.5824	41.0715	18.6633	12.017	33.5999	18.3418	11.7513	24.0293	19.7172	12.0805	19.4974	15.5552	5.34614
ERVL	30.1999	8.72922	5.38281	29.0911	7.3962	2.93802	28.4661	6.23858	2.18176	17.205	7.48685	3.32521	12.4968	8.43647	4.04459	26.0594	8.16793	3.63388	19.5476	8.10139	3.61774	13.2784	6.65769	2.37751	7.93254	6.58035	2.5546
ERVL-MaLR	60.7543	28.633	18.2702	52.6813	25.9453	11.7851	56.0374	22.933	8.10285	44.1587	24.8002	12.067	30.2325	26.5181	12.6096	51.9519	26.8444	12.348	44.396	26.6411	12.9119	33.4358	21.6655	8.19034	24.3208	22.5044	10.01
hAT-Charlie	29.8233	8.93389	5.503	29.2507	7.80602	3.06181	28.6813	6.03606	1.41442	16.7862	7.2834	3.23576	12.2744	8.22858	3.07933	26.2061	8.08888	2.88551	19.5427	8.02139	3.08795	13.1059	6.22222	1.69871	6.57424	6.1795	2.33726
hAT-Tip100	3.84571	0.789975	0.538281	4.67419	0.707421	0.23108	3.95815	0.571837	0.0973487	1.78539	0.549307	0.209754	1.46014	0.734868	0.210727	3.6744	0.698226	0.208678	2.33506	0.774769	0.262374	1.49668	0.588103	0.127489	0.633893	0.461156	0.178145
ID	20.2426	5.09893	2.90044	21.2954	4.78119	1.60106	19.8407	3.42308	0.63563	11.0359	4.02825	1.53922	8.08681	4.23999	1.26436	18.1793	4.4221	1.58308	13.17	4.40019	1.41783	8.85392	3.85185	0.792502	4.03548	3.63959	1.28443
L1	72.0872	45.7647	28.2519	59.6916	40.5132	20.5827	65.2658	46.5174	21.1934	57.0085	40.0238	18.3195	44.4093	38.8078	19.9579	61.1648	41.169	20.8894	56.2979	38.4437	19.6175	47.0432	39.4299	17.7417	50.1954	36.3852	12.2012
L2	21.3335	5.37901	3.08336	21.8328	5.19588	1.79087	20.7192	3.56604	0.836053	11.484	4.54559	1.82917	8.59255	4.89751	1.57705	19.0181	4.88319	1.7198	13.9697	5.12022	1.81139	9.40392	4.04938	0.933774	4.37975	3.97304	1.44476
Low_complexity	58.8553	24.7693	13.6295	50.1644	22.9643	8.04655	54.1496	17.4609	4.23753	41.7718	19.56	6.33271	27.571	20.7407	6.76365	49.7882	20.9468	6.95834	41.7838	20.8009	7.1497	30.6141	18.1908	4.5655	25.1044	18.5314	3.99936
MIR	30.3378	9.81723	5.73818	29.3459	9.43065	3.20211	29.1729	6.51259	1.3228	17.8757	7.94315	3.22033	12.778	9.59679	3.33084	26.7953	9.18672	3.13017	20.6097	9.0867	3.18886	14.3833	7.29517	1.7435	6.73857	7.14792	2.64724
Satellite	11.2728	2.16166	1.28038	12.4892	2.29302	0.792275	11.2127	1.46533	0.469564	5.60203	1.63339	0.632345	4.13559	1.89518	0.802121	10.3834	1.85315	0.76995	6.81258	1.7685	0.787123	4.29124	1.46352	0.437599	1.98118	1.47215	0.418641
scRNA	3.9854	0.757657	0.344918	4.81071	0.663512	0.181563	4.1013	0.337543	0.0458111	1.8934	0.502805	0.191246	1.5185	0.594663	0.176738	3.82187	0.579659	0.143916	2.42317	0.602131	0.252283	1.52966	0.480359	0.0999242	0.639217	0.461156	0.153205
Simple_repeat	78.35	50.6481	29.5479	65.7415	48.651	18.6102	72.5997	39.0755	9.78641	64.9397	42.8198	16.0986	43.0448	46.0259	17.0553	67.6904	46.9656	17.3347	60.6898	44.7345	16.4438	48.2145	40.1841	10.2336	41.2907	38.7974	10.1721
TcMar-Tigger	12.2073	2.67155	1.72459	13.2669	2.24911	0.693241	12.0601	1.86244	0.309225	6.03547	2.07225	0.885283	4.79821	2.40282	0.8633	10.9834	2.32742	0.892279	7.63225	2.36642	0.857763	4.8613	1.79125	0.478947	2.3432	1.70273	0.673389
tRNA	3.12431	0.581708	0.308336	3.80127	0.453725	0.189816	3.29396	0.440791	0.108801	1.43106	0.45049	0.163484	1.16879	0.517308	0.163143	3.0447	0.500615	0.129524	1.91156	0.505284	0.196781	1.23193	0.47138	0.117153	0.500087	0.36183	0.13539
