## Supplemental File 8 for "Rapid evolution of the fine-scale recombination landscape in wild house mouse (*Mus musculus*) populations"

### Sheet: SuppTable_8
Supplementary Table 8. Assessing bias in rho estimation due to population demographic history
Population	Simulated Rho (per bp)	Median Estimated Rho	95% range		median (log10(Simulated/Estimated Rho)	SD (log10(Simulated/Estimated Rho)	Proportion of Estimated Values > Simulated Value
Null	0.0002	0.000478112	9.39836e-05	0.0181279	0.54066	0.646155	0.78
Afghanistan	0.000256724	0.00023886	4.12877e-05	0.0318307	0.127032	0.790798	0.47
Czech Republic	0.000359356	0.000336587	4.29185e-05	0.0264029	0.243928	0.819454	0.49
Germany	0.000181286	0.000381504	4.49745e-05	0.0412271	0.646965	0.866835	0.74
India	0.000359649	0.000869802	0.000178372	0.0245152	0.484397	0.576795	0.81
Iran	0.000716082	0.00133627	0.000191049	0.035958	0.410424	0.710213	0.61
Kazakhstan	0.000205263	0.00014613	2.59146e-05	0.0417773	0.246884	0.974142	0.44
Taiwan	0.000297368	5.29436e-05	1.99982e-05	0.000511414	-0.636512	0.406005	0.08
