## Supplemental File 9 for "Rapid evolution of the fine-scale recombination landscape in wild house mouse (*Mus musculus*) populations"

### Sheet: SuppTable_9
Supplementary Table 9. Power and false positive rates of hotspot detection in wild mouse populations
		Filtering Method			Sliding Window Method
Population	msHOT command	Power	FPR	Avg Dist. from Simulated Hotpsot (bp)	Power	FPR	Avg Dist. from Simulated Hotpsot (bp)
Null	ms 16 100 -t 228 -r 20 100000 -v 1 49000 51000 100	0.93	0.14	271.8	0.97	0.03	331.1
Afghanistan	ms 12 100 -t 293 -r 26 100000 -v 1 49000 51000 100 -eN 0.140051542 0.07599747 -eN 0.073712335 0.320965943	0.59	0.05	571.7	0.7	0.06	621
Czech Republic	ms 16 100 -t 410 -r 36 100000 -v 1 49000 51000 100 -eN 0.06273194 0.124720872 -eN 0.124106941 0.051288075	0.79	0.04	450.3	0.82	0.04	522.2
Germany	ms 16 100 -t 207 -r 18 100000 -v 1 49000 51000 100 -eN 0.216181765 1.537319741 -eN 0.175112317 0.13052885	0.88	0.19	434	0.9	0.1	374.7
India	ms 20 100 -t 410 -r 36 100000 -v 1 49000 51000 100 -eN 0.368975226 0.406795355 -eN 0.233061222 0.640302075	0.99	0.13	250.1	0.99	0	273.8
Iran	ms 16 100 -t 816 -r 72 100000 -v 1 49000 51000 100 -eN 0.13237575 0.039843163 -eN 0.08026151 0.152704587	0.96	0.12	291.7	0.97	0.05	310.9
Kazakhstan	ms 16 100 -t 234 -r 21 100000 -v 1 49000 51000 100 -eN 0.047809205 0.314506899 -eN 0.100143924 0.114369593	0.6	0.02	668.2	0.67	0.01	691.45
Taiwan	ms 40 100 -t 339 -r 30 100000 -v 1 49000 51000 100 -eN 0.00605714 0.069121519 -eN 0.005099528 0.024048706	0.35	0.01	1041.3	0.51	0.01	1199.5
Simulation Notes:
Simulated one 2kb hotspot with 100x intensity of the background in the center of a 100kb locus. Assume a background recombination rate of 0.05cM/Mb
Midpoint of detected hotspot must be <5kb from midpoint of simulated hotspot to count as a true positive
Excluded hotspots within 10kb of start/stop of simulated sequence
